# Defining the role of RNase E in the mycobacterial degradosome-like network

**DOI:** 10.64898/2025.12.24.696391

**Authors:** Abigail R. Rapiejko, Ying Zhou, Vidhyadhar Nandana, Junpei Xiao, Jared M. Schrader, Scarlet S. Shell

**Affiliations:** Department of Biology & Biotechnology, Worcester Polytechnic Institute, Worcester, Massachusetts, 01609, USA; Department of Biological Sciences, Wayne State University, Detroit, Michigan, 48202, USA. Current affiliation: Nuclear Dynamics and Cancer Program, Cancer Epigenetics Institute, Fox Chase Cancer Center, Philadelphia, Pennsylvania, 19111, USA; Program in Bioinformatics & Computational Biology, Worcester Polytechnic Institute, Worcester, Massachusetts, 01609, USA; Department of Biology, Indiana University, Bloomington, Indiana, 47405, USA

**Keywords:** RNase E, mRNA degradation, mRNA decay, mRNA processing, degradosome, degradosome-like network

## Abstract

mRNA degradation is a fundamentally important process that is regulated in response to stress in the globally important pathogen *Mycobacterium tuberculosis*. Several mycobacterial ribonucleases (RNases) are hypothesized to function together to coordinate mRNA degradation, but the interactions among them are mostly undefined. One of the rate-limiting enzymes, RNase E, contains intrinsically disordered regions (IDRs). Here, we have defined the interactions among major mycobacterial mRNA degradation enzymes and identified the functions of the two IDRs of RNase E in the nonpathogenic model *Mycolicibacterium smegmatis*. We found that the two IDRs differentially impact mRNA degradation rates *in vivo* but are largely functionally redundant in their impact on steady-state transcript abundance. *In vitro*, the IDRs are uninvolved in catalysis but play major roles in RNA binding and interactions with other mRNA degradation enzymes, namely PNPase, RNase J, and RhlE1, including stimulation of RhlE1’s activity. *In vivo*, these enzymes localize with RNase E, but its IDRs play only a minor role, suggesting substantial redundancy in subcellular localization mechanisms. Collectively, we propose a degradosome-like network model in mycobacteria, held together by dynamic, transient interactions among RNA degradation enzymes and RNA that can be disrupted during physiologically relevant stress to allow for adaptability.

**GRAPHICAL ABSTRACT:** 
