## Supplemental Tables 1-5 and 7 for "Defining the role of RNase E in the mycobacterial degradosome-like network"

### Sheet: Table 1. M. smegmatis Strains
	Supplemental Table 1. M. smegmatis strains used in this study.
	Strain Name	Plasmid Number(s)	Detailed Description	Experiments
	Mc2155	None	WT strain used to make all derivations
	SS-M_0566	pSS337	Native chromosomal copy of RNase E was deleted except for the last 150 nt of the CDS in Mc2155. A plasmid encoding full length RNase E from its native promoter and 5' UTR (446 nt upstream of the start codon) was integrated	RNase E Variants Growth Assay, RNA Half-lives, RNASeq, Microscopy: Cell Length, Western Blotting of Cell Lysates
	SS-M_0594
	SS-M_0745
	SS-M_0644	pSS371	Native chromosomal copy of RNase E was deleted except for the last 150 nt of the CDS in Mc2155. A plasmid encoding N-terminal deletion of RNase E (containing AA 331-1037) from its native promoter and 5' UTR (446 nt upstream of the start codon) was integrated
	SS-M_0682
	SS-M_0686
	SS-M_0560	pSS351	Native chromosomal copy of RNase E was deleted except for for the last 150 nt of the CDS in Mc2155. A plasmid encoding C-terminal deletion of RNase E (containing AA 2-824) from its native promoter and 5' UTR (446 nt upstream of the start codon) was integrated
	SS-M_0561
	SS-M_0562
	SS-M_0643	pSS380	Native chromosomal copy of RNase E was deleted except for the last 150 nt of the CDS in Mc2155. A plasmid encoding N- and C-terminal deletion of RNase E (containing AA 331-824) from its native promoter and 5' UTR (446 nt upstream of the start codon) was integrated
	SS_M_0683
	SS-M_0684
	SS-M_1809	pSS831	Native copy of RNase E was deleted except for the last 150 nt of the CDS in Mc2155. A plasmid encoding full length RNase E fused to mCherry from its native promoter and 5' UTR (446 nt upstream of the start codon) was integrated	Microscopy: Rifampicin Treatment, Microscopy: RNase E IDR Deletion with the Catalytic Domain, Microscopy: Localization with Other Degradosome proteins, Microscopy: Carbon Starvation
	SS-M_1810
	SS-M_1811
	SS-M_1815	pSS834	Native copy of RNase E was deleted except for the last 150 nt of the CDS in Mc2155. A plasmid encoding N-terminal deletion of RNase E (containing AA 331-1037) fused to mCherry from its native promoter and 5' UTR (446 nt upstream of the start codon) was integrated	Microscopy: RNase E IDR Deletion with the Catalytic Domain
	SS-M_1816
	SS-M_1817
	SS-M_1812	pSS832	Native copy of RNase E was deleted except for last 150 nt in Mc2155. A plasmid encoding C-terminal deletion of RNase E (containing AA 2-824) fused to mCherry from its native promoter and 5' UTR (446 nt upstream of the start codon) was integrated
	SS-M_1813
	SS-M_1814
	SS-M_1826	pSS833	Native copy of RNase E was deleted except for the last 150 nt of the CDS in Mc2155. A plasmid encoding N- and C-terminal deletion of RNase E (containing AA 331-824) from its native promoter and 5' UTR (446 nt upstream of the start codon) fused to mCherry was integrated
	SS-M_1827
	SS-M_1828
	SS-M_1874	pSS842	A plasmid encoding mCherry from the RNase E native promoter and 5' UTR (446 nt upstream of the start codon) was integrated into Mc2155
	SS-M_1875
	SS-M_1876
	SS-M_0739	pSS418	A plasmid encoding RNase E fused to mScarlet from the RNase E native promoter and 5' UTR (446 nt upstream of the start codon) was integrated into Mc2155 (merodiploid for RNase E)	Microscopy: RNase E IDR without the Catalytic Domain
	SS-M_0740
	SS-M_1613
	SS-M_1574	pSS778	A plasmid encoding the C-terminus of RNase E (AA 825-1037) fused to mScarlet from the RNase E native promoter and 5' UTR (446 nt upstream of the start codon) was integrated into Mc2155
	SS-M_1576
	SS-M-1615
	SS-M_1544	pSS774	A plasmid encoding the N-terminus of RNase E (AA 2-330 fused to mScarlet from the RNase E native promoter and 5' UTR (446 nt upstream of the start codon) integrated into Mc2155
	SS-M_1545
	SS-M_1614
	SS-M_1546	pSS777	A plasmid encoding the N-terminus of RNase E (AA 2-330)::mScarlet::C-terminus of RNase E (AA 825-1037) from the RNase E native promoter and 5' UTR (446 nt upstream of the start codon) was integrated into Mc2155
	SS-M_1547
	SS-M_1548
	SS-M_1586	pSS779	A plasmid encoding mScarlet from the RNase E native promoter and 5' UTR (446 nt upstream of the start codon) was integrated into Mc2155
	SS-M_1605
	SS-M_1606
	SS-M_1193	PJR962	A CRISPRi plasmid encoding a nonspecific guide from the UV15 promoter was integrated into Mc2155	CRISPRi Growth Curve for PNPase Functionality, CRISPRi Growth Assay for Lysates, Cell Lysates Cleavage Assays
	SS-M_1194
	SS-M_1195
	SS-M_1196	pSS412	A CRISPRi plasmid encoding a PNPase-specific guide for knockdown from the UV15 promoter was integrated into Mc2155
	SS-M_1197
	SS-M_1198
	SS-M_1832	PJR962, pSS837	A CRISPRi plasmid encoding a nonspecific guide and a CRISPRi resistant copy of PNPase fused to eGFP from the UV15 promoter was integrated into Mc2155	CRISPRi Growth Curve for PNPase Functionality
	SS-M_1833
	SS-M_1834
	SS-M_1835	pSS412, pSS837	A CRISPRi plasmid encoding a PNPase-specific guide and a CRISPRi resistant copy of PNPase fused to eGFP from the UV15 promoter was integrated into Mc2155
	SS-M_1836
	SS-M_1837
	SS-M_1853	pSS831, pSS841	Native copy of RNase E was deleted except for the last 150 nt of the CDS in Mc2155. Plasmids encoding full length RNase E was fused to mCherry from its native promoter and 5' UTR (446 nt upstream of the start codon) and RhlE1 was fused to dendra2 from the UV15 promoter were integrated	Localization microscopy and carbon starvation microscopy
	SS-M_1854
	SS-M_1855
	SS-M_1904	pSS834, pSS841	Native copy of RNase E was deleted except for the last 150 nt of the CDS in Mc2155. Plasmids encoding N-terminal deletion of RNase E (containing AA 331-1037) was fused to mCherry from its native promoter and 5' UTR (446 nt upstream of the start codon) and RhlE1 was fused to dendra2 from the UV15 promoter were integrated
	SS-M_1905
	SS-M_1906
	SS-M_1859	pSS832, pSS841	Native copy of RNase E was deleted except for the last 150 nt of the CDS in Mc2155. Plasmids encoding C-terminal deletion of RNase E (containing AA 2-824) was fused to mCherry from its native promoter and 5' UTR (446 nt upstream of the start codon)and RhlE1 was fused to dendra2 from the UV15 promoter were integrated
	SS-M_1860
	SS-M_1861
	SS-M_1910	pSS833, pSS841	Native copy of RNase E was deleted except for the last 150 nt of the CDS in Mc2155. Plasmids encoding N- and C-terminal deletion of RNase E (containing AA 331-824) was fused to mCherry from its native promoter and 5' UTR (446 nt upstream of the start codon) and RhlE1 was fused to dendra2 from the UV15 promoter were integrated
	SS-M_1911
	SS-M_1912
	SS-M_1850	pSS841	Plasmids encoding RhlE1 was fused to dendra2 from the UV15 promoter was integrated into Mc2155
	SS-M_1851
	SS-M_1852
	SS_M_1931	pSS831, pSS837	Native copy of RNase E was deleted except for last 150 nt in Mc2155. Plasmids encoding full length RNase E was fused to mCherry from its native promoter and 5' UTR (446 nt upstream of the start codon) and PNPase was fused to eGFP from the UV15 promoter were integrated	Localization microscopy and carbon starvation microscopy
	SS-M_1932
	SS-M_1933
	SS-M_1937	pSS834, pSS837	Native copy of RNase E was deleted except for the last 150 nt of the CDS in Mc2155. Plasmids encoding N-terminal deletion of RNase E (containing AA 331-1037) was fused to mCherry from its native promoter and 5' UTR (446 nt upstream of the start codon) and PNPase was fused to eGFP from the UV15 promoter were integrated
	SS-M_1938
	SS-M_1939
	SS-M_1934	pSS832, pSS837	Native copy of RNase E was deleted except for the last 150 nt of the CDS in Mc2155. Plasmids encoding C-terminal deletion of RNase E (containing AA 2-824) was fused to mCherry from its native promoter and 5' UTR (446 nt upstream of the start codon) and PNPase was fused to eGFP from the UV15 promoter were integrated
	SS-M_1935
	SS-M_1936
	SS_M_1940	pSS833, pSS837	Native copy of RNase E was deleted except for the last 150 nt of the CDS in Mc2155. Plasmids encoding N- and C-terminal deletion of RNase E (containing AA 331-824) was fused to mCherry from its native promoter and 5' UTR (446 nt upstream of the start codon)and PNPase was fused to eGFP from the UV15 promoter were integrated
	SS-M_1941
	SS-M_1942
	SS-M_1943	pSS837	PNPase was fused to eGFP from the UV15 promoter and integrated into Mc2155
	SS-M_1944
	SS-M_1945
	SS_M_1838	pSS831, pSS483	Native copy of RNase E was deleted except for the last 150 nt of the CDS in Mc2155. Plasmids encoding full length RNase E was fused to mCherry from its native promoter and 5' UTR (446 nt upstream of the start codon) and RNase J was fused to dendra2 from the UV15 promoter were integrated	Localization microscopy and carbon starvation microscopy
	SS_M_1839
	SS_M_1840
	SS-M_1901	pSS834, pSS483	Native copy of RNase E was deleted except for the last 150 nt of the CDS in Mc2155. Plasmids encoding N-terminal deletion of RNase E (containing AA 331-1037) was fused to mCherry from its native promoter and 5' UTR (446 nt upstream of the start codon) and RNase J was fused to dendra2 from the UV15 promoter were integrated
	SS-M_1902
	SS-M_1903
	SS-M_1856	pSS832, pSS483	Native copy of RNase E was deleted except for the last 150 nt of the CDS in Mc2155. Plasmids encoding C-terminal deletion of RNase E (containing AA 2-824) was fused to mCherry from its native promoter and 5' UTR (446 nt upstream of the start codon) and RNase J was fused to dendra2 from the UV15 promoter were integrated
	SS-M_1857
	SS-M_1858
	SS-M_1907	pSS833, pSS483	Native copy of RNase E was deleted except for the last 150 nt of the CDS in Mc2155. Plasmids encoding N- and C-terminal deletion of RNase E (containing AA 331-824) was fused to mCherry from its native promoter and 5' UTR (446 nt upstream of the start codon) and RNase J was fused to dendra2 from the UV15 promoter were integrated
	SS-M_1908
	SS-M_1909
	SS-M_1898	pSS483	A plasmid containing RNase J was fused to dendra2 from the UV15 promoter was integrated into Mc2155
	SS-M_1899
	SS-M_1900
	SS-M_0118	None	RNase J was knocked out of Mc2155 and replaced with a hygromycin B resistance gene	Rifampicin Killing Curve for RNase J Functionality
	SS-M_1055	pSS322	RNase J was fused to dendra2 from the UV15 promoter and integrated into the RNase J knockout strain (SS-M_0118).
	SS-M_1056
	SS-M_1057
		pSS209	RNase J knockout strain (SS-M_0118) was integrated with a plasmid to complement the knockout with a truncated version of DapA and full length RNase J from its native promoter and 5' UTR (306 nt upstream of the DapA CDS)
	SS-M_1199	PJR962	A CRISPRi plasmid containing a nonspecific guide from the UV15 promoter was integrated into the RNase J knockout strain	CRISPRi Growth Assay for Lysates, Cell Lysates Cleavage Assays
	SS-M_1200
	SS-M_1201
	SS-M_1202	pSS412	A CRISPRi plasmid containing a PNPase-specific guide for knockdown from the UV15 promoter was integrated into the RNase J knockout strain
	SS-M_1203
	SS-M_1204
	SS-M_0418	pSS291	Mc2155 in which the rne promoter and UTR (nt −346 through −1 relative to the rne start codon) were replaced by the P766(8G) promoter and associated 5′ UTR. The hygR gene was inserted with its own promoter upstream of, and divergent from, the P766(8G) promoter	Cell Lysates Cleavage Assays
	SS-M_0424	pSS291	Mc2155 with the hygR gene inserted with its own promoter 347 nt upstream of, and divergent from, the rne translation start site

### Sheet: Table 2. M. smegmatis Plasmids
	Supplemental Table 2. Plasmids integrated into M. smegmatis in this study. All plasmid components are listed from N-terminus to C-terminus.
	Plasmid Number	Integration Site	Antibiotic Marker	Promoter	Detailed Description
	pSS337	L5	Nourseothricin	Native RNase E (436 nt upstream of the CDS)	Full length RNase E N-terminally tagged with 6X his, 3X FLAG, tobacco etch virus protease cleavage site, and 4X gly linker
	pSS371	L5	Nourseothricin	Native RNase E (436 nt upstream of the CDS)	N-terminal deletion RNase E (containing AA 331-1037) N-terminally tagged with 6X his, 3X FLAG, tobacco etch virus protease cleavage site, and 4X gly linker
	pSS351	L5	Nourseothricin	Native RNase E (436 nt upstream of the CDS)	C-terminal deletion RNase E (containing AA 2-824) N-terminally tagged with 6X his, 3X FLAG, tobacco etch virus protease cleavage site, and 4X gly linker
	pSS380	L5	Nourseothricin	Native RNase E (436 nt upstream of the CDS)	N- and C-terminal deletion RNase E (containing AA 331-824) N-terminally tagged with 6X his, 3X FLAG, tobacco etch virus protease cleavage site, and 4X gly linker
	pSS831	L5	Nourseothricin	Native RNase E (436 nt upstream of the CDS)	Full length RNase E N-terminally tagged with mCherry and 4X gly linker
	pSS834	L5	Nourseothricin	Native RNase E (436 nt upstream of the CDS)	N-terminal deletion RNase E (containing AA 331-1037) N-terminally tagged with mCherry and 4X gly linker
	pSS832	L5	Nourseothricin	Native RNase E (436 nt upstream of the CDS)	C-terminal deletion RNase E (containing AA 2-824) N-terminally tagged with mCherry and 4X gly linker
	pSS833	L5	Nourseothricin	Native RNase E (436 nt upstream of the CDS)	N- and C-terminal deletion RNase E (containing AA 331-824) N-terminally tagged with mCherry and 4X gly linker
	pSS842	L5	Nourseothricin	Native RNase E (436 nt upstream of the CDS)	mCherry only
	pSS418	Giles	Hygromycin B	Native RNase E (436 nt upstream of the CDS)	Full length RNase E C-terminally tagged with 4X gly linker and mScarlet
	pSS778	Giles	Hygromycin B	Native RNase E (436 nt upstream of the CDS)	C-terminus of RNase E (containing AA 825-1037) N-terminally tagged with mScarlet
	pSS774	Giles	Hygromycin B	Native RNase E (436 nt upstream of the CDS)	N-terminus of RNase E (containing AA 2-330) C-terminally tagged with mScarlet
	pSS777	Giles	Hygromycin B	Native RNase E (436 nt upstream of the CDS)	N-terminus of RNase E (containing AA 2-330)::mScarlet::C-terminus of RNase E (AA 825-1037)
	pSS779	Giles	Hygromycin B	Native RNase E (436 nt upstream of the CDS)	mScarlet only
	PJR962	L5	Kanamycin	UV15	Plasmid containing the CRISPRi knockdown machinery under an inducible promoter controlled by tetracycline with a nonspecific guide RNA (gagacgattaatgcgtctcg)
	pSS412	L5	Kanamycin	UV15	Plasmid containing the CRISPRi knockdown machinery under an inducible promoter controlled by tetracycline with a guide RNA (gctcctcgacgtccaccgtgagcgg) to knockdown PNPase
	pSS837	Giles	Hygromycin B	UV15	CRISPRi resistant PNPase (with AA 67 silently mutated from GAC to GAT and AA68 silently mutated from TTC to TTT) C-terminally tagged with eGFP and a linker (GCCGCGGACATCACCTCGCTGTACGAGAACctgtacttccagggcggc) containing SH-Quant peptide sequence, tobacco etch virus protease cleavage site, and 2X gly
	pSS841	Giles	Hygromycin B	UV15	RhlE1 C-terminally tagged with a HindIII site and dendra2
	pSS483	Giles	Hygromycin B	UV15	RNase J C-terminally tagged with a HindIII site and dendra2
	pSS322	L5	Apramycin	UV15	RNase J C-terminally tagged with a HindIII site and dendra2
	pSS209	Giles	Nourseothricin	Native DapA/RNase J (306 nt upstream of the DapA CDS)	RNase J is downstream of DapA in the same operon. DapA was truncated to contain only AA 1-24 fused to AA281-300, a spacer of GGGATTC was used, and the full length sequence of RNase J followed.
	pSS291	L5	Kanamycin	ptb38	Plasmid containing tetR38

### Sheet: Table 3. RNA Oligos
	Supplemental Table 3. RNA oligos used in this study.
	Origin	Description	Sequence
	Purchased: SSS3041	29 nt oligo with 5' monophosphate and 3' FAM label containing exactly 1 RNase E cleavage site from the atpB gene	AGGGUGGUUCCCCAACGCCGUGUGGAAGA
	In vitro Transcription	mCherry RNA made with fluoroscein-UTP	GACAACGGUCAGGAGAAGGAGGACGGCAUGGCCAUCAUCAAGGAGUUCAUGCGCUUCAAGGUGCACAUGGAGGGCUCCGUGAACGGCCACGAGUUCGAGAUCGAGGGCGAGGGCGAGGGCCGCCCCUACGAGGGCACCCAGACCGCCAAGCUGAAGGUGACCAAGGGUGGCCCCCUGCCCUUCGCCUGGGACAUCCUGUCCCCUCAGUUCAUGUACGGCUCCAAGGCCUACGUGAAGCACCCCGCCGACAUCCCCGACUACUUGAAGCUGUCCUUCCCCGAGGGCUUCAAGUGGGAGCGCGUGAUGAACUUCGAGGACGGCGGCGUGGUGACCGUGACCCAGGACUCCUCCCUGCAGGACGGCGAGUUCAUCUACAAGGUGAAGCUGCGCGGCACCAAC…
	Purchased: SSS3487	50 nt monophosphorylated RNA hairpin substrate with 14 U's on 5' end, 13 U's on 3' ends, 8 nt of the atpB gene with an RNase E cleavage site in the stem, and 7 nt loop of G's	UUUUUUUUUUUUUUGAAGACCUGGGGGGGAGGUCUUCUUUUUUUUUUUUU
	Purchased: SSS2480	22 nt oligo with 5' hydroxyl and 3' FAM label containing exactly 1 RNase E cleavage site from the atpB gene	GGUUCCCCAACGCCGUGUGGAA

### Sheet: Table 4. Expression Plasmids 
	Supplemental Table 4. Plasmids used for protein overexpression in BL21 E. coli in this study. All plasmid components are listed from N-terminus to C-terminus.
	Plasmid Number	Detailed Description
	pSS709	pET42 plasmid containing N-terminal 6X his, 3X FLAG, tobacco etch virus protease cleavage site, and 4X gly linker fused to full length catalytically active RNase E
	pSS798	pET42 plasmid containing N-terminal 6X his, 3X FLAG, tobacco etch virus protease cleavage site, and 4X gly linker fused to full length RNase E with catalytically inactive D694R and D738R mutations
	pSS710	pET42 plasmid containing N-terminal 6X his, 3X FLAG, tobacco etch virus protease cleavage site, and 4X gly linker fused to catalytically active N-terminal deletion (AA 331-1037) RNase E
	pSS799	pET42 plasmid containing N-terminal 6X his, 3X FLAG, tobacco etch virus protease cleavage site, and 4X gly linker fused to N-terminal deletion (AA 331-1037) RNase E with catalytically inactive D694R and D738R mutations
	pSS711	pET42 plasmid containing N-terminal 6X his, 3X FLAG, tobacco etch virus protease cleavage site, and 4X gly linker fused to catalytically active C-terminal deletion (AA 2-824) RNase E
	pSS800	pET42 plasmid containing N-terminal 6X his, 3X FLAG, tobacco etch virus protease cleavage site, and 4X gly linker fused to C-terminal deletion (AA 2-824) RNase E with catalytically inactive D694R and D738R mutations
	pSS459	pET42 plasmid containing N-terminal 6X his, 3X FLAG, tobacco etch virus protease cleavage site, and 4X gly linker fused to catalytically active N- and C-terminal deletion (AA 331-824) RNase E
	pSS820	pET42 plasmid containing N-terminal 6X his, 3X FLAG, tobacco etch virus protease cleavage site, and 4X gly linker fused to N- and C-terminal deletion (AA 331-824) RNase E with catalytically inactive D694R and D738R mutations
	pSS763	pET42 plasmid containing C-terminal 4X gly linker, hemagglutinin tag, tobacco etch virus protease cleavage site, and 6X his tag sequences linker fused to catalytically active PNPase with AA 67 silently mutated from GAC to GAT and AA68 silently mutated from TTC to TTT
	pSS764	pET42 plasmid containing C-terminal 4X gly linker, hemagglutinin tag, tobacco etch virus protease cleavage site, and 6X his tag sequences linker fused to PNPase with AA 67 silently mutated from GAC to GAT and AA68 silently mutated from TTC to TTT and catalytically inactive R431A mutation
	pSS824	pET42 plasmid containing C-terminal 4X gly linker and 6X his tag fused to catalytically active PNPase with AA 67 silently mutated from GAC to GAT and AA68 silently mutated from TTC to TTT
	pSS758	pET42 plasmid containing N-terminal 6X his tag, hemagglutinin tag, tobacco etch virus protease cleavage site, and 4X gly linker sequences linker fused to catalytically active RNase J
	pSS790	pET42 plasmid containing N-terminal 6X his tag and 4X gly linker sequences linker fused to catalytically active RNase J
	pSS759	pET42 plasmid containing N-terminal 6X his tag, hemagglutinin tag, tobacco etch virus protease cleavage site, and 4X gly linker sequences linker fused to catalytically active RhlE1
	pSS787	pET42 plasmid containing N-terminal 6X his tag and 4X gly linker sequences linker fused to catalytically active RhlE1
	pSS826	pET42 plasmid containing C-terminal 4X gly linker, hemagglutinin tag, and 6X his tag sequences fused to catalytically active RhlE1
	pSS840	pET42 plasmid containing C-terminal 4X gly linker, hemagglutinin tag, and 6X his tag sequences fused to RhlE1 with catalytically inactive mutation K55A mutation
	pSS758	pET42 plasmid containing N-terminal 6X his tag, hemagglutinin tag, tobacco etch virus protease cleavage site, and 4X gly linker sequences linker fused to catalytically active RNase J from M. smegmatis
	pSS762	pET42 plasmid containing N-terminal 6X his tag, hemagglutinin tag, tobacco etch virus protease cleavage site, and 4X gly linker sequences linker fused to RNase J with catalytically inactive D85K and H86A mutations from M. smegmatis

### Sheet: Table 5. M. smegmatis Gene IDs
	Supplemental Table 5. M. smegmatis genes and protein.s used in this study.
	Protein Name	Gene ID
	RNase E	MSMEG_4626
	PNPase	MSMEG_2656
	RhlE1	MSMEG_1930
	RNase J	MSMEG_2685
	DapA	MSMEG_2684

### Sheet: Table 7. Duplicated Region Gene
	Table 7. Ribonucleoside Reductase Genes Upregulated in the RNase E double IDR deletion. Genes are in the duplicated region of M. smegmatis and therefore reads cannot be assigned specifically to one copy or another.
		Locus 1	Locus 2
	Gene IDs	MSMEG_1017	MSMEG_2297
		MSMEG_1018	MSMEG_2298
		MSMEG_1019	MSMEG_2299
		MSMEG_1033	MSMEG_2313
